# A reverse vaccinology approach identifies putative vaccination targets in the zoonotic nematode *Ascaris*

**DOI:** 10.1101/2022.04.27.489657

**Authors:** Francisco Miguel Dias Evangelista, Arnoud H. M. van Vliet, Scott P. Lawton, Martha Betson

## Abstract

Ascariasis is the most prevalent helminthic disease affecting both humans and pigs and is caused by the roundworms *Ascaris lumbricoides* and *Ascaris suum*. While preventive chemotherapy continues to be the most common control method, recent reports of anthelminthic resistance highlight the need for development of a vaccine against ascariasis. The aim of this study was to use a reverse vaccinology approach to identify potential vaccine candidates for *Ascaris*. Three *Ascaris* proteomes predicted from whole-genome sequences were analysed. Candidate proteins were identified using open-access bioinformatic tools (e.g. Vacceed, VaxiJen, Bepipred 2.0) which test for different characteristics such as sub-cellular location, T-cell and B-cell molecular binding, antigenicity, allergenicity and phylogenetic relationship with other nematode proteins. From over 100,000 protein sequences analysed, four transmembrane proteins were predicted to be non-allergen antigens and potential vaccine candidates. The four proteins are a Piezo protein, two voltage-dependent calcium channels and a protocadherin-like protein, are all expressed in either the muscle or ovaries of both *Ascaris* species, and all contained high affinity epitopes for T-cells and B-cells. The use of a reverse vaccinology approach allowed the prediction of four new potential vaccination targets against ascariasis in humans and pigs. These targets can now be further tested in *in vitro* and *in vivo* assays to prove efficacy in both pigs and humans.
