## Supplemental Table S3 for "A reverse vaccinology approach identifies putative vaccination targets in the zoonotic nematode *Ascaris*"

### Sheet: No. of allele binding epitopes
	Number of epitopes binding to each respective allele
MHC-II Allele	ATtype (GS_24322-ALUE_0000418301-AgB13X_g094)	Aproto (GS_06422-ALUE_0000418601-AgB13X_g096)	Apiezo (GS_03113-ALUE_0000666901-AgR007_g063)	ALtype (GS_04697-ALUE_0001482301-AgR007_g282)
HLA-DPA1*01:03/DPB1*02:01	1	13	9	0
HLA-DPA1*01:03/DPB1*04:01	1	22	10	0
HLA-DPA1*02:01/DPB1*01:01	0	2	8	0
HLA-DPA1*02:01/DPB1*05:01	1	6	4	0
HLA-DPA1*02:01/DPB1*14:01	13	11	5	6
HLA-DPA1*03:01/DPB1*04:02	2	8	0	0
HLA-DQA1*01:01/DQB1*05:01	0	3	2	0
HLA-DQA1*01:02/DQB1*06:02	0	0	0	0
HLA-DQA1*03:01/DQB1*03:02	0	0	0	0
HLA-DQA1*04:01/DQB1*04:02	0	0	0	0
HLA-DQA1*05:01/DQB1*02:01	0	3	0	0
HLA-DQA1*05:01/DQB1*03:01	0	0	0	0
HLA-DRB1*01:01	6	0	5	4
HLA-DRB1*03:01	3	3	10	0
HLA-DRB1*04:01	0	10	0	1
HLA-DRB1*04:05	0	10	0	0
HLA-DRB1*07:01	7	5	0	7
HLA-DRB1*08:02	0	8	1	0
HLA-DRB1*09:01	4	0	0	5
HLA-DRB1*11:01	3	8	0	0
HLA-DRB1*12:01	0	1	0	0
HLA-DRB1*13:02	0	4	0	0
HLA-DRB1*15:01	7	6	4	3
HLA-DRB3*01:01	0	3	10	0
HLA-DRB3*02:02	0	4	0	0
HLA-DRB4*01:01	15	0	0	1
HLA-DRB5*01:01	0	0	0	5

### Sheet: APiezo
Epitope	Binding alleles
DMCNCLKYFANFFFY	HLA-DPA1*01:03/DPB1*02:01
	HLA-DRB1*15:01
MCNCLKYFANFFFYR	HLA-DPA1*01:03/DPB1*04:01
	HLA-DPA1*02:01/DPB1*01:01
	HLA-DPA1*01:03/DPB1*02:01
	HLA-DRB1*15:01
CNCLKYFANFFFYRF	HLA-DPA1*01:03/DPB1*04:01
	HLA-DPA1*02:01/DPB1*01:01
	HLA-DPA1*01:03/DPB1*02:01
	HLA-DRB1*15:01
	HLA-DPA1*02:01/DPB1*05:01
NCLKYFANFFFYRFG	HLA-DPA1*01:03/DPB1*04:01
	HLA-DPA1*01:03/DPB1*02:01
	HLA-DPA1*02:01/DPB1*01:01
	HLA-DRB1*15:01
	HLA-DPA1*02:01/DPB1*05:01
CLKYFANFFFYRFGL	HLA-DPA1*01:03/DPB1*04:01
	HLA-DPA1*01:03/DPB1*02:01
	HLA-DPA1*02:01/DPB1*01:01
	HLA-DPA1*02:01/DPB1*05:01
LKYFANFFFYRFGLE	HLA-DPA1*01:03/DPB1*04:01
	HLA-DPA1*01:03/DPB1*02:01
	HLA-DPA1*02:01/DPB1*01:01
	HLA-DPA1*02:01/DPB1*05:01
KYFANFFFYRFGLEM	HLA-DPA1*01:03/DPB1*02:01
	HLA-DPA1*01:03/DPB1*04:01
	HLA-DPA1*02:01/DPB1*01:01
YFANFFFYRFGLEMC	HLA-DPA1*01:03/DPB1*02:01
	HLA-DPA1*01:03/DPB1*04:01
	HLA-DPA1*02:01/DPB1*01:01
FANFFFYRFGLEMCR	HLA-DPA1*01:03/DPB1*02:01
	HLA-DPA1*01:03/DPB1*04:01
	HLA-DPA1*02:01/DPB1*01:01
HNMIEWLFLPDFMIP	HLA-DQA1*01:01/DQB1*05:01
	HLA-DPA1*01:03/DPB1*04:01
NMIEWLFLPDFMIPP	HLA-DQA1*01:01/DQB1*05:01
	HLA-DPA1*01:03/DPB1*04:01
GNSLFLRPMRVALAL	HLA-DPA1*02:01/DPB1*14:01
	HLA-DRB1*01:01
NSLFLRPMRVALALL	HLA-DPA1*02:01/DPB1*14:01
	HLA-DRB1*01:01
SLFLRPMRVALALLN	HLA-DPA1*02:01/DPB1*14:01
	HLA-DRB1*01:01
	HLA-DRB1*08:02
LFLRPMRVALALLNK	HLA-DPA1*02:01/DPB1*14:01
	HLA-DRB1*01:01
FLRPMRVALALLNKL	HLA-DPA1*02:01/DPB1*14:01
	HLA-DRB1*01:01
LEPRDPIRLDLADVI	HLA-DRB3*01:01
	HLA-DRB1*03:01
EPRDPIRLDLADVIA	HLA-DRB3*01:01
	HLA-DRB1*03:01
PRDPIRLDLADVIAS	HLA-DRB3*01:01
	HLA-DRB1*03:01
RDPIRLDLADVIASG	HLA-DRB3*01:01
	HLA-DRB1*03:01
DPIRLDLADVIASGS	HLA-DRB3*01:01
	HLA-DRB1*03:01
VIPKEEVILDNIVIY	HLA-DRB1*03:01
	HLA-DRB3*01:01
IPKEEVILDNIVIYG	HLA-DRB1*03:01
	HLA-DRB3*01:01
PKEEVILDNIVIYGF	HLA-DRB1*03:01
	HLA-DRB3*01:01
KEEVILDNIVIYGFV	HLA-DRB1*03:01
	HLA-DRB3*01:01
EEVILDNIVIYGFVD	HLA-DRB1*03:01
	HLA-DRB3*01:01

### Sheet: ATtype
Epitope	Binding alleles
LTAIRTIRVLRPLRA	HLA-DPA1*02:01/DPB1*14:01
	HLA-DRB4*01:01
TAIRTIRVLRPLRAV	HLA-DPA1*02:01/DPB1*14:01
	HLA-DRB4*01:01
AIRTIRVLRPLRAVN	HLA-DPA1*02:01/DPB1*14:01
	HLA-DRB4*01:01
IRTIRVLRPLRAVNR	HLA-DPA1*02:01/DPB1*14:01
	HLA-DRB1*01:01
	HLA-DRB4*01:01
RTIRVLRPLRAVNRI	HLA-DPA1*02:01/DPB1*14:01
	HLA-DRB4*01:01
TIRVLRPLRAVNRIP	HLA-DPA1*02:01/DPB1*14:01
	HLA-DRB4*01:01
PLRAVNRIPSMRILV	HLA-DRB1*07:01
	HLA-DRB1*15:01
LRAVNRIPSMRILVN	HLA-DRB1*07:01
	HLA-DRB1*15:01
SPKIFGVIRVLRLLR	HLA-DPA1*02:01/DPB1*14:01
	HLA-DPA1*03:01/DPB1*04:02
KIFGVIRVLRLLRAL	HLA-DPA1*03:01/DPB1*04:02
	HLA-DRB4*01:01
IFGVIRVLRLLRALR	HLA-DRB1*11:01
	HLA-DRB4*01:01
FGVIRVLRLLRALRP	HLA-DRB1*11:01
	HLA-DRB4*01:01
VIRVLRLLRALRPLR	HLA-DPA1*02:01/DPB1*14:01
	HLA-DRB4*01:01
IRVLRLLRALRPLRV	HLA-DPA1*02:01/DPB1*14:01
	HLA-DRB1*01:01
	HLA-DRB1*07:01
	HLA-DRB1*11:01
	HLA-DRB1*15:01
	HLA-DRB4*01:01
RVLRLLRALRPLRVI	HLA-DPA1*02:01/DPB1*14:01
	HLA-DRB1*01:01
	HLA-DRB1*03:01
	HLA-DRB1*07:01
	HLA-DRB1*09:01
	HLA-DRB1*15:01
	HLA-DRB4*01:01
VLRLLRALRPLRVIN	HLA-DPA1*02:01/DPB1*14:01
	HLA-DRB1*01:01
	HLA-DRB1*03:01
	HLA-DRB1*07:01
	HLA-DRB1*09:01
	HLA-DRB1*15:01
	HLA-DRB4*01:01
LRLLRALRPLRVINR	HLA-DPA1*02:01/DPB1*14:01
	HLA-DRB1*01:01
	HLA-DRB1*03:01
	HLA-DRB1*07:01
	HLA-DRB1*09:01
	HLA-DRB1*15:01
	HLA-DRB4*01:01
RLLRALRPLRVINRA	HLA-DPA1*02:01/DPB1*14:01
	HLA-DRB1*01:01
	HLA-DRB1*07:01
	HLA-DRB1*09:01
	HLA-DRB1*15:01
	HLA-DRB4*01:01
FKNFGMAFLTLFRIA	HLA-DPA1*01:03/DPB1*02:01
	HLA-DPA1*01:03/DPB1*04:01
	HLA-DPA1*02:01/DPB1*05:01

### Sheet: ALtype
Epitope	Binding alleles
ERSLLCLTLSNPLRK	HLA-DRB1*07:01
	HLA-DRB5*01:01
RSLLCLTLSNPLRKA	HLA-DRB1*07:01
	HLA-DRB5*01:01
SLLCLTLSNPLRKAC	HLA-DRB1*07:01
	HLA-DRB5*01:01
PLGVSVLRSARLLRI	HLA-DPA1*02:01/DPB1*14:01
	HLA-DRB1*15:01
LGVSVLRSARLLRIF	HLA-DPA1*02:01/DPB1*14:01
	HLA-DRB1*15:01
RVLRVLRPLRAINRA	HLA-DPA1*02:01/DPB1*14:01
	HLA-DRB4*01:01
	HLA-DRB1*01:01
	HLA-DRB5*01:01
VLRVLRPLRAINRAK	HLA-DPA1*02:01/DPB1*14:01
	HLA-DRB5*01:01
IHRNNNFHTFPAAIL	HLA-DRB1*09:01
	HLA-DRB1*07:01
HRNNNFHTFPAAILV	HLA-DRB1*09:01
	HLA-DRB1*07:01
RNNNFHTFPAAILVL	HLA-DRB1*09:01
	HLA-DRB1*07:01
	HLA-DRB1*01:01
NNNFHTFPAAILVLF	HLA-DRB1*09:01
	HLA-DRB1*01:01
	HLA-DRB1*07:01
	HLA-DPA1*02:01/DPB1*14:01
NNFHTFPAAILVLFR	HLA-DRB1*09:01
	HLA-DPA1*02:01/DPB1*14:01
	HLA-DRB1*01:01
AILVLFRSATGEAWQ	HLA-DRB1*15:01
	HLA-DRB1*04:01

### Sheet: AProto
Epitope	Binding alleles
EGSNLLRINPSSGVI	HLA-DRB1*13:02
	HLA-DRB3*02:02
GSNLLRINPSSGVIQ	HLA-DRB3*02:02
	HLA-DRB1*13:02
SNLLRINPSSGVIQT	HLA-DRB3*02:02
	HLA-DRB1*13:02
NLLRINPSSGVIQTA	HLA-DRB3*02:02
	HLA-DRB1*13:02
NAFVDYFIDVNDKRA	HLA-DQA1*01:01/DQB1*05:01
	HLA-DRB3*01:01
AFVDYFIDVNDKRAL	HLA-DRB3*01:01
	HLA-DQA1*01:01/DQB1*05:01
FVDYFIDVNDKRALK	HLA-DRB3*01:01
	HLA-DQA1*01:01/DQB1*05:01
DPNQEGVVHILSRKI	HLA-DRB1*07:01
	HLA-DRB1*15:01
PNQEGVVHILSRKIF	HLA-DRB1*15:01
	HLA-DRB1*07:01
NQEGVVHILSRKIFD	HLA-DRB1*15:01
	HLA-DRB1*07:01
	HLA-DRB1*11:01
QEGVVHILSRKIFDY	HLA-DRB1*15:01
	HLA-DRB1*07:01
	HLA-DRB1*11:01
EGVVHILSRKIFDYE	HLA-DRB1*15:01
	HLA-DRB1*07:01
	HLA-DRB1*11:01
FLDYHTFRRFITAIS	HLA-DRB1*04:05
	HLA-DRB1*08:02
	HLA-DRB1*11:01
	HLA-DRB1*04:01
	HLA-DPA1*02:01/DPB1*14:01
LDYHTFRRFITAISL	HLA-DPA1*02:01/DPB1*14:01
	HLA-DRB1*04:05
	HLA-DRB1*08:02
	HLA-DRB1*11:01
	HLA-DRB1*04:01
DYHTFRRFITAISLL	HLA-DPA1*02:01/DPB1*14:01
	HLA-DRB1*04:05
	HLA-DRB1*08:02
	HLA-DRB1*11:01
	HLA-DRB1*04:01
YHTFRRFITAISLLD	HLA-DPA1*02:01/DPB1*14:01
	HLA-DRB1*04:05
	HLA-DRB1*08:02
	HLA-DRB1*11:01
	HLA-DRB1*04:01
HTFRRFITAISLLDR	HLA-DPA1*02:01/DPB1*14:01
	HLA-DRB1*04:05
	HLA-DRB1*08:02
	HLA-DRB1*04:01
	HLA-DRB1*11:01
	HLA-DPA1*03:01/DPB1*04:02
	HLA-DPA1*01:03/DPB1*04:01
TFRRFITAISLLDRW	HLA-DPA1*02:01/DPB1*14:01
	HLA-DRB1*04:05
	HLA-DRB1*04:01
	HLA-DPA1*03:01/DPB1*04:02
	HLA-DRB1*08:02
	HLA-DPA1*01:03/DPB1*04:01
FRRFITAISLLDRWY	HLA-DPA1*02:01/DPB1*14:01
	HLA-DRB1*04:05
	HLA-DPA1*03:01/DPB1*04:02
	HLA-DRB1*04:01
	HLA-DRB1*08:02
	HLA-DPA1*01:03/DPB1*04:01
RRFITAISLLDRWYP	HLA-DPA1*02:01/DPB1*14:01
	HLA-DPA1*03:01/DPB1*04:02
	HLA-DRB1*04:05
HSAQRFKTDSFLMRS	HLA-DPA1*02:01/DPB1*05:01
	HLA-DPA1*03:01/DPB1*04:02
	HLA-DPA1*01:03/DPB1*04:01
SAQRFKTDSFLMRSL	HLA-DPA1*01:03/DPB1*04:01
	HLA-DPA1*02:01/DPB1*05:01
	HLA-DPA1*03:01/DPB1*04:02
	HLA-DPA1*02:01/DPB1*01:01
AQRFKTDSFLMRSLD	HLA-DPA1*03:01/DPB1*04:02
	HLA-DPA1*02:01/DPB1*05:01
	HLA-DPA1*01:03/DPB1*04:01
	HLA-DPA1*02:01/DPB1*01:01
QRFKTDSFLMRSLDV	HLA-DPA1*03:01/DPB1*04:02
	HLA-DPA1*01:03/DPB1*04:01
	HLA-DPA1*02:01/DPB1*05:01
PRMEFKIEFSLATTS	HLA-DPA1*02:01/DPB1*14:01
	HLA-DRB1*04:01
RMEFKIEFSLATTSG	HLA-DPA1*02:01/DPB1*14:01
	HLA-DRB1*04:01
MEFKIEFSLATTSGS	HLA-DRB1*04:01
	HLA-DPA1*02:01/DPB1*14:01
SVDGLLYHFSSFSEL	HLA-DPA1*01:03/DPB1*02:01
	HLA-DPA1*01:03/DPB1*04:01
VDGLLYHFSSFSELS	HLA-DPA1*01:03/DPB1*02:01
	HLA-DPA1*01:03/DPB1*04:01
DGLLYHFSSFSELSR	HLA-DPA1*01:03/DPB1*04:01
	HLA-DPA1*01:03/DPB1*02:01
GLLYHFSSFSELSRS	HLA-DPA1*01:03/DPB1*04:01
	HLA-DPA1*01:03/DPB1*02:01
LLYHFSSFSELSRSG	HLA-DPA1*01:03/DPB1*02:01
	HLA-DPA1*01:03/DPB1*04:01
ERPSYVMLDDEESYV	HLA-DQA1*05:01/DQB1*02:01
	HLA-DRB1*03:01
RPSYVMLDDEESYVM	HLA-DRB1*03:01
	HLA-DQA1*05:01/DQB1*02:01
PSYVMLDDEESYVMW	HLA-DRB1*03:01
	HLA-DQA1*05:01/DQB1*02:01
HYLNSFFFSGDKLVF	HLA-DPA1*01:03/DPB1*02:01
	HLA-DPA1*01:03/DPB1*04:01
VHERNHYLNSFFFSG	HLA-DPA1*01:03/DPB1*04:01
	HLA-DPA1*01:03/DPB1*02:01
HERNHYLNSFFFSGD	HLA-DPA1*01:03/DPB1*04:01
	HLA-DPA1*01:03/DPB1*02:01
ERNHYLNSFFFSGDK	HLA-DPA1*01:03/DPB1*02:01
	HLA-DPA1*01:03/DPB1*04:01
RNHYLNSFFFSGDKL	HLA-DPA1*01:03/DPB1*02:01
	HLA-DPA1*01:03/DPB1*04:01
NHYLNSFFFSGDKLV	HLA-DPA1*01:03/DPB1*02:01
	HLA-DPA1*01:03/DPB1*04:01
HYLNSFFFSGDKLVF	HLA-DPA1*01:03/DPB1*02:01
	HLA-DPA1*01:03/DPB1*04:01
	HLA-DPA1*01:03/DPB1*02:01
	HLA-DPA1*01:03/DPB1*04:01
CQFQQFGVFTIFMRT	HLA-DPA1*01:03/DPB1*04:01
	HLA-DPA1*02:01/DPB1*05:01
QFQQFGVFTIFMRTD	HLA-DPA1*01:03/DPB1*04:01
	HLA-DPA1*02:01/DPB1*05:01
GNVSIIRPISSKFYH	HLA-DRB1*12:01
	HLA-DRB1*15:01
