## Supplemental Table S4 for "A reverse vaccinology approach identifies putative vaccination targets in the zoonotic nematode *Ascaris*"

### Sheet: Sheet1
	Orthologues used in phylogenetic assessment
	Clade I				Clade III														Clade IV		Clade V
Predicted vaccine target	Trichinella spiralis (PRJNA257433)	Trichinella spiralis (PRJNA12603)	Trichuris muris (PRJEB126)	Trichuris trichiura (PRJEB535)	Ascaris suum (PRJNA62057)	Ascaris lumbricoides (PRJEB4950)	Ascaris suum (PRJNA80881)	Brugia malayi (PRJNA10729)	Dirofilaria immitis (PRJEB1797)	Loa loa (PRJNA60051)	Loa loa (PRJNA246086)	Onchocerca volvulus (PRJEB513)	Parascaris equorum (PRJEB514)	Parascaris univalens (PRJNA386823)	Toxocara canis (PRJEB533)	Toxocara canis (PRJNA248777)	Wuchereria bancrofti (PRJEB536)	Wuchereria bancrofti (PRJNA275548)	Strongyloides ratti (PRJEB125)	Strongyloides stercoralis (PRJEB528)	Ancylostoma ceylanicum (PRJNA231479)	Ancylostoma ceylanicum (PRJNA72583)	Ancylostoma duodenale (PRJNA72581)	Caenorhabditis elegans (PRJNA13758)	Haemonchus contortus (PRJEB506)	Necator americanus (PRJNA72135)
APiezo	T01_14131.2	EFV54857	TMUE_3000014872	TTRE_0000505401	AgR007_g063_t01	ALUE_0000666901	GS_03113	Bm2127a	nDi.2.2.2.t02826	EJD75715.1	EN70_6810	OVOC4982	PEQ_0001312701	PgR026_g039_t02	TCNE_0000044501	Tcan_15827.1	WBA_0000562201	maker-PairedContig_212-snap-gene-1.25	SRAE_X000160100	SSTP_0000349600.1	Acey_s0059.g3005.t4	ANCCEY_00535	ANCDUO_07606	C10C5.1f	HCON_00102210-00002	NECAME_05240
ATtype	T01_4357.2	EFV56149	TMUE_2000007618	TTRE_0000269901	AgB13X_g094_t05	ALUE_0000418301	GS_24322	Bm2929a.1	nDi.2.2.2.t10594	EFO25770.2	EN70_2837	OVOC3902	PEQ_0000370201	PgR086X_g016_t05	TCNE_0001570501	Tcan_17342.1	WBA_0000459301	maker-PairedContig_1267-snap-gene-0.12	SRAE_X000071100	SSTP_0000264300.2	Acey_s0148.g2670.t2	ANCCEY_00284	ANCDUO_09122	C54D2.5e	HCON_00190450	NECAME_04833
ALtype	T01_9113.4	EFV50248	TMUE_3000013258	TTRE_0000077801	AgR007_g282_t05	ALUE_0001482301	GS_04697	Bm2825	nDi.2.2.2.t05593	EJD75726.1	EN70_6773	OVOC5021	PEQ_0001270601	PgR028_g009_t03	TCNE_0000093801	Tcan_07655.1	WBA_0000374001	maker-PairedContig_1267-snap-gene-0.12	SRAE_X000223200	SSTP_0000523700.1	Acey_s0010.g1096.t1	ANCCEY_11614	ANCDUO_01099	C48A7.1b	HCON_00120950	NECAME_13965
AProto	T01_10285.1	EFV56149	TMUE_3000012891	TTRE_0000269901	AgB13X_g096_t06	ALUE_0000418601	GS_06422	Bm3384	nDi.2.2.2.t03640	EFO27305.1	EN70_708	OVOC5711	PEQ_0001262301	PgR086X_g017_t01	TCNE_0000619701	Tcan_17320.1	WBA_0000615301	maker-PairedContig_3228-snap-gene-2.16	SRAE_X000257100	SSTP_0000866300.1	Acey_s0039.g165.t2	ANCCEY_08895	ANCDUO_08191	F15B9.7b	HCON_00122890	NECAME_00460
